# Bactericidal Type IV Secretion System Homeostasis in Xanthomonas citri

**DOI:** 10.1101/647685

**Authors:** William Cenens, Maxuel O. Andrade, Chuck S. Farah

**Affiliations:** Departamento de Bioquímica, Instituto de Química, Universidade de São Paulo (USP), São Paulo, SP, Brazil; Citrus Research and Education Center (CREC), Department of Microbiology and Cell Science, University of Florida, Lake Alfred, FL 33850, USA; Laboratório Nacional de Biociências, Centro Nacional de Pesquisa em Energia e Materiais, R. Giuseppe Máximo Scolfaro 10000, Campinas, SP, 13083-970, Brazil

**Keywords:** Interbacterial competition, Type IV secretions systems, CsrA, Single-cell fluorescent microscopy

## Abstract

Several *Xanthomonas* species have a type IV secretion system (T4SS) that injects a cocktail of antibacterial proteins into neighbouring Gram-negative bacteria, often leading to rapid lysis upon cell contact. This capability represents an obvious fitness benefit since it can eliminate competition while the liberated contents of the lysed bacteria could provide an increase in the local availability of nutrients. However, the production of this Mega Dalton-sized T4SS, with over a hundred subunits, also imposes a significant metabolic cost. Here we show that the chromosomal *virB* operon, which encodes the entirety of structural genes of the T4SS in *X. citri*, is regulated by the global regulator CsrA. Relieving CsrA repression from the *virB* operon produced a greater number of T4SSs in the cell envelope and an increased efficiency in contact dependent lysis of target cells. However, this was also accompanied by a physiological cost leading to reduced fitness when in co-culture with wild-type *X. citri*. We show that T4SS production is constitutive despite being downregulated by CsrA. Cells subjected to a wide range of rich and poor growth conditions maintain a constant density of T4SSs in the cell envelope and concomitant interbacterial competitiveness. These results show that CsrA provides a constant though partial repression on the *virB* operon, independent of the tested growth conditions, in this way controlling T4SS-related costs while at the same time maintaining *X. citri*’s aggressive posture when confronted by competitors.

**Author Summary:** *Xanthomonas citri* is a member of a family of phytopathogenic bacteria that can cause substantial losses in crops. At different stages of the infection cycle, these cells will encounter other bacterial species with whom they will have to compete for space and nutrients. One mechanism which improves a cell’s chance to survive these encounters is a type IV secretion system that transfers a cocktail of antimicrobial effector proteins into other Gram-negative bacteria in a contact-dependent manner. Here, we show that this system is constitutively produced at a low basal level, even during low nutrient conditions, despite representing a significant metabolic burden to the cell. The conserved global regulator, CsrA, provides a constant, nutrient-independent, repression on the production T4SS components, thereby holding production costs to a minimum while at the same time ensuring *X. citri*’s competitiveness during encounters with bacterial rivals.
