## Supplemental Table S1 for "Bactericidal Type IV Secretion System Homeostasis in Xanthomonas citri"

### Sheet: Sheet1
Table S1. Primers, strains and plasmids used in this study
Cloning purpose	Primer name	Sequence 5' - 3'	Description
Construct in pNPTS138 for transcriptional fusion virB11-msfgfp
	CW003	TCAG GAATTC GGAGTGAAACGATG AGTAAAGGTGAAGAACTGTTCAC	Introduce ribosome binding site and start codon to msgfp in pDHL1029. Forward primer.
	CW004	TCAG CCCGGG TTATTTGTAGAGTTC	Introduce ribosome binding site and start codon to msgfp in pDHL1029. Reverse primer.
	CW005	TCAG AAGCTT CGCCTGACGTGACCG	Reverse primer 1. For upstream target. Ligates to pNPTS138.
	CW006	TCAG GAATTC CTAGCCGCCGCGCAG	Forward primer 1. For upstream target. Ligates to msgfp.
	CW007	TCAG CCCGGG GGCATCGAGTTCGTCGCTG	Reverse primer 2. For downstream target. Ligates to msgfp.
	CW008	TCAG GGATCC GTCCAGCAGCCATATCCTTG	Forward primer 2. For downstream target. Ligates to pNPTS138.
	CW048	TACAGT GAATTC GGAGTGAAAC	Forward primer for amplifying msgfp with ribosome binding site from pDHL-RBS-msfgfp.
	CW004	TCAG CCCGGG TTATTTGTAGAGTTC	Reverse primer for amplifying msgfp with ribosome binding site from pDHL-RBS-msfgfp.
	CW061	CCATGACGATCGATGACTC	Confirmation of genomic virB11-msfgfp construct. Forward primer.
	CW062	GCAATGCCTTTACTGCCTG	Confirmation of genomic virB11-msfgfp construct. Reverse primer.
Construct in pNPTS138 for csrA deletion strain
	CW040	TATCAG GAATTC CCTGATCGACTGCGCTTTG	Forward primer 1. For downstream target. Ligates to pNPTS138.
	CW041	TTCATG CTCGAG TACCCGGCGAGTGAGGATC	Reverse primer 1. For downstream target. Ligates to upstream target.
	CW042	AATGTC CTCGAG TCGAATTGATCGTTGTCAAGG	Forward primer 2. For upstream target. Ligates to dosnwstream target.
	CW043	TTCATG AAGCTT GAACGCCGAACATCGATAGG	Reverse primer 2. For upstream target. Ligates to pNPTS138.
	CW072	GTACTGGGAACGCATGTGC	Confirmation of genomic deletion of csrA. Forward primer.
	CW073	GTCCTGAGTGCCATTCATGG	Confirmation of genomic deletion of csrA. Reverse primer.
Construction of UTRB7 construct in between PTAC and msfGFP in pPM7G
	CW244	CTTCCTTTCCGTCAGCG CCACACATTATACGAGCCGATG	Reverse outward primer for pPM7G. Includes the PTAC promotor. Homology for unstructered small RNA with ribosome binding site. Homology with primer CW246
	CW245	CTGGCGTTACCCAACTTAATCG	Forward outward primer fo pPM7G. Downstream of pPM7G cloned GFP construct.
	CW246	CGCTGACGGAAAGGAAGGCTGGCGATG AGTAAAGGTGAAGAACTGTTC	Amplifies msfGFP with unstructured small RNA. Homology with primer CW244. Includes start for GFP. Forward primer.
	CW247	CGATTAAGTTGGGTAACGCCAG TTATTTGTAGAGTTCATCCATGC	Amplifies msfGFP with homology to primer CW245. Reverse primer
	CW248	CCACACATTATACGAGCCGATG	Reverse outward primer for pPM7G. Includes the PTAC promotor. Use with CW245.
	CW249	ATTAATCATCGGCTCGTATAATGTGTGG GAGTCTGCGGTTTAGATCGATG	Amplifies UTRB7 with homology to primer CW248. Forward primer.
	CW250	ACCGGTGAACAGTTCTTCACCTTTACT CACTCTGACTTCTCCAACTCATG	Amplifies UTRB7 with homology to primer CW30. Includes start site of virB7 serving as start for GFP and virB7 ribosome binding site. Reverse primer
	CW030	AGTAAAGGTGAAGAACTGTTC	Amplifies msfGFP with no start site. Forward Primer. Reverse primer is CW247.
	CW063	GCACCATCATCACCAATCAC	Control primer to confirm virB integrity. Forward primer.
	CW064	GCATTTGATCAGGAAATGCTG	Control primer to confirm virB integrity. Reverse primer
Construct in pNPTS138 for deleting all virB genes and xac2609, xac2610 and xac2611, replacing operon with msfGFP under control of PvirB with or without UTRB7
	CW216	AGGATATCTGGATCCACGAATTCGCTAG CTAGGAGCAGTGTCGGTATCG	Amplifies downstream target. pNPTS138 homology. Reverse 1 primer. Use with CW217.
	CW217	TCACGCACGGCATGGATGAACTCTACAAATAA CGTTGCACTTCAGCGAGC	Amplifies downstream target. msfGFP homology. Forward 1 primer.
	CW239	ACCGGTGAACAGTTCTTCACCTTTACT CACTCTGACTTCTCCAACTCATG	Amplifies upstream target. msfGFP homology. Reverse 2 primer. Places msfGFP start at virB7 start.
	CW240	TCACTTAAGGCCTTGACTAGAGGGTCGA GACCTTCGCCTCGATCATG	Amplifies upstream target. pNPTS138 homology. Forward 2 primer.
	CW271	AGTTCTTCACCTTTACT CACTCTGACTTCTCCAA CTAAACCGCAGACTCTTGC	Amplifies upstream target. msfGFP homology. Reverse 2 primer. Also deletes UTRB7 but maintains virB7 ribosome binding site and virB7 start codon for msfGFP. Use with primer CW240.
	CW031	TTTGTAGAGTTCATCCATGC	Amplifies msfGFP. Use with primer CW030. Assembles inbetween upstream and downstream targets.
	CW224	CAGAATCTGGCCCACACTG	Confirmation of genomic deletion of entire virB operon. Forward primer. Use CW063 as reverse primer.
Construct in pNPTS138 for specifically deleting UTRB7 leaving rest of virB operon intact
	CW277	TCACTTAAGGCCTTGACTAGAGGGTCGA GAGACCGTGTTCCAGTCAC	Forward primer 1. Amplifies downstream target. Homology to pNPTS138.
	CW278	GGGCAAAGTTAGCAAGAGTCTGCGGTTTAG GTTGGAGAAGTCAGAGTGAATC	Reverse primer 1. Amplifies downstream target. Homology to primer CW279.
	CW279	ATACATCGGATTCACTCTGACTTCTCCAAC CTAAACCGCAGACTCTTGC	Forward primer 2. Amplifies upstream target. Homology to primer CW278.
	CW315	AGGATATCTGGATCCACGAATTCGCTAG GACCTTCGCCTCGATCATG	Reverse primer 2. Amplifies upstream target. Homology to pNPTS138.
			Use primers CW063 and CW064 for control of genomic deletion
Internal primers for 5´RACE assay
	SP1-D4	GCAACCCAAGCGCGCTGAAATAGC	Nested primers for cDNA production of the virD transcript.
	SP2-D4	GAGCCGCAGCAACAGCAGGGTCAG
	SP3-D4	CCACCAGCGTGGCAATTGCGATGA	Third primer for final PCR of the virD cDNA, identifying the TSS by sequencing.
	SP1-B7	ACGACCACCAAAGTCAGGAGCAGGCT	Nested primers for cDNA production of the virB transcript.
	SP2-B7	GCACGCGCCTACCAATGCTGCAGC
	SP3-B7	CAGCCACTAGCACCAACGACAGCTTG	Third primer for final PCR of the virB cDNA, identifying the TSS by sequencing.
Primers for cloning UTRB7 DNA fragments in pGEM-T
	F-B7	TAATACGACTCACTATAGGG AGTCTGCGGTTTAGATCGAT	Forward primer for PCR of the full length UTRB7, containing the T7 promoter (bold font)
	F-B7-d73	TAATACGACTCACTATAGGG TGGTTTGTCAGCGTATTCATT	Forward primer for PCR of the shortened ∆1-73 UTRB7, containing the T7 promoter (bold font)
	R-B7	ATCGGATTCACTCTGACTTCTCCAACTCATGA	Reverse primer for PCR of the different UTRB7 fragments
Plasmid	Description/Purpose		Reference
pNPTS138	Contains a kanamycin Resistance gene, SacB and a pMB1 ori (suicide in X. citri). Standard plasmid used for creating specific genomic insertions or deletions by 2-step alelic exchanged.		Howard Steinman (Addgene plasmid # 41891)
pPM7G	Contains a kanamycin Resistance gene, a pMB1 ori (suicide in X. citri) and homology to the amy gene in X. citri. Constructs cloned in the MCS together with the plasmid are integrated into the amy gene in X. citri.		Martins et al., 2010
pPM7G-Ptac-msfgfp	contains msfgfp under control of the Ptac promoter.		This study
pPM7G-Ptac-5'UTRB7-msfgfp	contains msfgfp under control of the Ptac promoter with the 5'UTRB7 inbetween Ptac and msfgfp		This study
pGEM-T	Contains the T7 promoter upstream of the MCS for in vitro production of RNA from cloned fragments		Promega
pDHL1029	Contains template for msfgfp with a flexible linker for translational fusions		Ke et al., 2016
pDHL-RBS-msfgfp	Contains template for msfgfp with a ribosome binding site and start site for transcriptional fusions		This study
Strain	Description/Purpose		Reference
Xanthomonas citri pv. citri str. 306	Wild-type X. citri strain		da Silva et al., 2002.
Escherichia coli str. K-12 substr. MG1655	Lac positive E. coli strain for competition assays		Hayashi et al., 2006.
Escherichia coli str. Dh5α	Transformation strain for cloning purposes		Taxonomy ID: 668369
X. citri virB10::msfgfpTL	The T4SS´s ViB10 protein linked to msfGFP. Constructed in the native allele.		Sgro et al., 2018
X. citri virB11-msfgfp	Transcriptional fusion of msfgfp in between virB11 and virB1. msfgfp containing its own RBS and start codon		This study
X. citri virB11-msfgfp ∆csrA	X. citri virB11-msfgfp with csrA deletion		This study
X. citri amy::Ptac-msfgfp	Insertion of pPM7G-Ptac-msfgfp into the amy gene		This study
X. citri amy::Ptac-5'UTRB7-msfgfp	Insertion pPM7G-Ptac-5'UTRB7-msfgfp into the amy gene		This study
X. citri amy::Ptac-msfgfp ∆csrA	X. citri amy::Ptac-msfgfp with csrA deletion		This study
X. citri amy::Ptac-5'UTRB7-msfgfp ∆csrA	X. citri amy::Ptac-5'UTRB7-msfgfp with csrA deletion		This study
X. citri ∆virB::PB7-msfgfp	Replacement of the entire virB operon (including effector pair XAC2610 and XAC2609) with msfgfp. Placing the msgfp start codon at the precise position of virB7 start codon.		This study
X. citri ∆virB::PB7-∆5'UTRB7-msfgfp	X. citri ∆virB::PB7-msfgfp with deletion of the 5'UTRB7		This study
X. citri ∆virB::PB7-msfgfp ∆csrA	X. citri ∆virB::PB7-msfgfp with csrA deletion		This study
X. citri ∆virB::PB7-∆5'UTRB7-msfgfp ∆csrA	X. citri ∆virB::PB7-∆5'UTRB7-msfgfp with csrA deletion		This study
X. citri ∆5'UTRB7 virB11-msfgfp	X. citri virB11-msfgfp with deletion of the 5'UTRB7		This study
